# Metabolic traits and the niche of bulk soil bacteria in a Mediterranean grassland

**DOI:** 10.1101/2022.06.21.497019

**Authors:** Kateryna Zhalnina, Richard Allen White, Markus de Raad, Kai Deng, Carrie D. Nicora, Ulas Karaoz, Jennifer Pett-Ridge, Mary K. Firestone, Mary S. Lipton, Trent R. Northen, Eoin L. Brodie

## Abstract

Soil microorganisms have adapted to compete and exploit different metabolic niches in their physically and chemically diverse environment via evolution and acquisition of distinct physiological and biochemical traits. As the interface for most carbon and nutrient exchange between plants and microorganisms, the rhizosphere has received substantial attention. By comparison, what is commonly termed bulk-soil (soil free of living roots) represents a far greater volume and surface area throughout the season, and substantially higher taxonomic and phylogenetic diversity; the traits and activity of its inhabitants may also have a significant impact on overall soil function. We used a combination of comparative genomics and exoproteomics to identify metabolic traits of bacteria adapted to life in bulk soil and compared these with traits of bacteria living in the rhizosphere of wild oat, *Avena barbata*. In bulk soil bacteria, we observed: (i) greater investment in extracellular polymer-degrading enzyme production; (ii) greater potential for secretion (presence of signal peptides) of polymer-degrading enzymes; (iii) production of accessory proteins (carbohydrate binding modules) fused with glycoside hydrolases that enhance substrate affinity, stabilize, and increase reaction rates of polymer degrading enzymes; and (iv) organization of polymer degradation machinery within gene clusters that facilitate co-transcription of enzymes, transcription factors and transporters for polymer depolymerization products. Together, these findings suggest that unlike rhizosphere-adapted bacteria—which specialize on small molecules released primarily as root exudates—bulk soil-adapted bacteria have evolved to exploit plant polymers. This biochemically costly strategy may be mitigated by protein-level adaptations that enhance the efficiency of extracellular enzyme-mediated substrate acquisition.

**IMPORTANCE:** Plant-soil-microbe interactions are dynamic and complex, with significant implications for ecosystem functioning. Microbial traits, such as nutrient acquisition and growth yield, combined with soil and climate parameters, impact major biogeochemical processes and can define the future fate of soil carbon. Diverse soil microorganisms occupy different physical habitats within soil and exploit distinct niches by expressing different metabolic traits. Identifying and quantifying traits that underlie their fitness and function is key for understanding and predicting how soil carbon transformation and stabilization will change in the future or can be managed through intervention.
