## Supplementary material for "Metabolic traits and the niche of bulk soil bacteria in a Mediterranean grassland": Table S2

### Sheet: peptide counts
Total peptide counts in each replicate of the treatment, per 0.1µg/µl of analyzed peptides														Average of Total peptide counts in each treatment, per 0.1µg/µl of analyzed peptides								Average of Total peptide counts in each treatment, per 0.1µg/µl of analyzed peptides
Isolate	monomer-rich_A	monomer-rich_B	monomer-rich_C	root litter_A	root litter_B	root litter_C	xylan_A	xylan_B	xylan_C	cellulose_A	cellulose_B	cellulose_C		Isolate	monomer-rich	root litter	xylan	cellulose				Respoinse group	monomer-rich	root litter	xylan	cellulose
HA13	21727	21373	22294	514	2102	919	5443	3305	5602	3166	1175	240		HA13	21798	1178.33	4783.33	1527				rhizosphere bacteria	18207.2	1199.17	2278.17	2980.33
HA56	18141	17937	18072	1992	4685	1794	3734	3333	4347	10560	6945	10127		HA56	18050	2823.67	3804.67	9210.67				bulk soil bacteria	3340.92	2806.33	2685	469.417
HD25	9126	9077	8771	21	42	30	78	359	91	725	799	651		HD25	8991.33	31	176	725
HD17	23804	23384	24780	969	1048	274	558	249	239	456	310	610		HD17	23989.3	763.667	348.667	458.667
HD82	2373	5118	1136	1592	2837	4103	4097	3753	3989	224	508	264		HD82	2875.67	2844	3946.33	332
HD59	2242	8427	6165	2791	2610	197	3216	2654	4380	854	1002	1089		HD59	5611.33	1866	3416.67	981.667
HB62	717	1739	2311	630	3429	3809	311	393	257	138	35	116		HB62	1589	2622.67	320.333	96.3333
HA20	2891	3800	3172	4697	3655	3326	3032	3765	2373	282	751	370		HA20	3287.67	3892.67	3056.67	467.667
CAZy peptide counts in each replicate of the treatment, per 0.1µg/µl of analyzed peptides														Average of CAZy peptide counts in each treatment, 0.1µg/µl of analyzed peptides								Average of CAZy peptide counts in each treatment, 0.1µg/µl of analyzed peptides
Isolate	monomer-rich_A	monomer-rich_B	monomer-rich_C	root litter_A	root litter_B	root litter_C	xylan_A	xylan_B	xylan_C	cellulose_A	cellulose_B	cellulose_C		Isolate	monomer-rich	root litter	xylan	cellulose				Respoinse group	monomer-rich	root litter	xylan	cellulose
HA13	328	285	329	0	0	0	18	0	21	2	0	0		HA13	314	0	13	0.666667				rhizosphere bacteria	333.333	9.83333	14	8.75
HA56	183	174	181	3	10	38	35	30	35	30	14	27		HA56	179.333	17	33.3333	23.6667				bulk soil bacteria	202.75	319.917	619.333	68.5
HD25	494	510	515	0	0	0	0	13	0	0	0	0		HD25	506.333	0	4.33333	0
HD17	320	323	358	27	18	22	12	4	0	10	9	13		HD17	333.667	22.3333	5.33333	10.6667
HD82	284	788	206	174	282	512	1149	1085	1174	13	20	8		HD82	426	322.667	1136	13.6667
HD59	35	192	122	482	401	32	388	344	471	109	165	193		HD59	116.333	305	401	155.667
HB62	5	19	35	12	64	84	7	8	6	0	0	0		HB62	19.6667	53.3333	7	0
HA20	255	275	217	709	617	470	923	1192	685	43	149	122		HA20	249	598.667	933.333	104.667
GHs peptide counts in each replicate of the treatment, per 0.1µg/µl of analyzed peptides														Average of GHs peptide counts in each treatment, 0.1µg/µl of analyzed peptides								Average of GHs peptide counts in each treatment, 0.1µg/µl of analyzed peptides
Isolate	monomer-rich_A	monomer-rich_B	monomer-rich_C	root litter_A	root litter_B	root litter_C	xylan_A	xylan_B	xylan_C	cellulose_A	cellulose_B	cellulose_C		Isolate	monomer-rich	root litter	xylan	cellulose				Respoinse group	monomer-rich	root litter	xylan	cellulose
HA13	115	96	111	0	0	0	5	0	12	0	0	0		HA13	107.333	0	5.66667	0				rhizosphere bacteria	101.333	3.25	9.75	0.416667
HA56	34	42	47	0	0	33	33	30	31	2	0	3		HA56	41	11	31.3333	1.66667				bulk soil bacteria	113.083	247.833	439.417	66.5
HD25	157	151	163	0	0	0	0	6	0	0	0	0		HD25	157	0	2	0
HD17	95	102	103	4	2	0	0	0	0	0	0	0		HD17	100	2	0	0
HD82	123	329	87	39	111	161	509	413	415	10	2	5		HD82	179.667	103.667	445.667	5.66667
HD59	21	127	71	475	393	32	380	336	459	109	165	193		HD59	73	300	391.667	155.667
HB62	0	4	7	7	19	24	7	8	6	0	0	0		HB62	3.66667	16.6667	7	0
HA20	206	210	172	668	599	446	902	1173	665	43	149	122		HA20	196	571	913.333	104.667
CBMs peptide counts in each replicate of the treatment, per 0.1µg/µl of analyzed peptides														Average of CBMs peptide counts in each treatment, 0.1µg/µl of analyzed peptides								Average of CBMs peptide counts in each treatment, 0.1µg/µl of analyzed peptides
Isolate	R2A_A	R2A_B	R2A_C	Avena_A	Avena_B	Avena_C	Xylan_A	Xylan_B	Xylan_C	Cellulose_A	Cellulose_B	Cellulose_C		Isolate	R2A	Avena	Xylan	Cellulose				Respoinse group	R2A	Avena	Xylan	Cellulose
HA13	51	48	42	0	0	0	0	0	0	0	0	0		HA13	47	0	0	0				rhizosphere bacteria	17.6667	0	0	0
HA56	5	3	5	0	0	0	0	0	0	0	0	0		HA56	4.33333	0	0	0				bulk soil bacteria	75	55.8333	176.583	2
HD25	4	5	6	0	0	0	0	0	0	0	0	0		HD25	5	0	0	0
HD17	15	12	16	0	0	0	0	0	0	0	0	0		HD17	14.3333	0	0	0
HD82	161	459	119	127	149	325	640	672	757	3	18	3		HD82	246.333	200.333	689.667	8
HD59	0	0	0	0	0	0	0	0	0	0	0	0		HD59	0	0	0	0
HB62	5	7	14	3	6	12	0	0	0	0	0	0		HB62	8.66667	7	0	0
HA20	43	61	31	22	12	14	18	17	15	0	0	0		HA20	45	16	16.6667	0
	Rhizosphere bacteria
	Bulk soil bacteria

### Sheet: peptide relative abundance
*CAZy percent of the total extracellular peptide counts in each replicate of the treatment, per 0.1µg/µl of analyzed peptides														Average of CAZy percent of the total extracellular peptide counts in each replicate of the treatment, per 0.1µg/µl of analyzed peptides								Average of CAZy percent of the total extracellular peptide counts in each replicate of the treatment, per 0.1µg/µl of analyzed peptides
Isolate	monomer-rich_A	monomer-rich_B	monomer-rich_C	root litter_A	root litter_B	root litter_C	xylan_A	xylan_B	xylan_C	cellulose_A	cellulose_B	cellulose_C		Isolate	monomer-rich	root litter	xylan	cellulose				Respoinse group	monomer-rich	root litter	xylan	cellulose
HA13	1.50964	1.33346	1.47573	0	0	0	0.3307	0	0.374866	0.0631712	0	0		HA13	1.43961	0	0.235189	0.0210571				rhizosphere bacteria	2.3644	1.25128	0.893856	0.670235
HA56	1.00876	0.970062	1.00155	0.150602	0.213447	2.11817	0.937333	0.90009	0.805153	0.284091	0.201584	0.266614		HA56	0.993459	0.827407	0.880859	0.250763				bulk soil bacteria	6.45997	11.1924	18.3129	10.6488
HD25	5.41311	5.6186	5.87162	0	0	0	0	3.62117	0	0	0	0		HD25	5.63444	0	1.20706	0
HD17	1.34431	1.38129	1.44471	2.78638	1.71756	8.0292	2.15054	1.60643	0	2.19298	2.90323	2.13115		HD17	1.3901	4.17771	1.25232	2.40912
HD82	11.968	15.3966	18.1338	10.9296	9.94008	12.4787	28.0449	28.9102	29.4309	5.80357	3.93701	3.0303		HD82	15.1661	11.1161	28.7954	4.25696
HD59	1.56111	2.27839	1.97891	17.2698	15.364	16.2437	12.0647	12.9616	10.7534	12.7635	16.4671	17.7227		HD59	1.93947	16.2925	11.9266	15.6511
HB62	0.69735	1.09258	1.5145	1.90476	1.86643	2.2053	2.2508	2.03562	2.33463	0	0	0		HB62	1.10148	1.99217	2.20702	0
HA20	8.82048	7.23684	6.84111	15.0947	16.881	14.1311	30.442	31.66	28.8664	15.2482	19.8402	32.973		HA20	7.63281	15.3689	30.3228	22.6871
GHs percent of the total extracellular peptide counts in each replicate of the treatment, per 0.1µg/µl of analyzed peptides														Average of GHs percent of the total extracellular peptide counts in each replicate of the treatment, per 0.1µg/µl of analyzed peptides								Average of GHs percent of the total extracellular peptide counts in each replicate of the treatment, per 0.1µg/µl of analyzed peptides
Isolate	monomer-rich_A	monomer-rich_B	monomer-rich_C	root litter_A	root litter_B	root litter_C	xylan_A	xylan_B	xylan_C	cellulose_A	cellulose_B	cellulose_C		Isolate	monomer-rich	root litter	xylan	cellulose				Respoinse group	monomer-rich	root litter	xylan	cellulose
HA13	0.529295	0.449165	0.497892	0	0	0	0.0918611	0	0.214209	0	0	0		HA13	0.492117	0	0.102023	0				rhizosphere bacteria	0.720937	0.203592	0.372865	0.00404693
HA56	0.187421	0.234153	0.260071	0	0	1.83946	0.883771	0.90009	0.713135	0.0189394	0	0.0296238		HA56	0.227215	0.613155	0.832332	0.0161877				bulk soil bacteria	3.45606	8.74346	13.6947	10.1472
HD25	1.72036	1.66355	1.8584	0	0	0	0	1.67131	0	0	0	0		HD25	1.74743	0	0.557103	0
HD17	0.399093	0.436196	0.415658	0.412797	0.19084	0	0	0	0	0	0	0		HD17	0.416982	0.201212	0	0
HD82	5.18331	6.42829	7.65845	2.44975	3.91258	3.92396	12.4237	11.0045	10.4036	4.46429	0.393701	1.89394		HD82	6.42335	3.42876	11.2773	2.25064
HD59	0.936664	1.50706	1.15166	17.019	15.0575	16.2437	11.8159	12.6601	10.4795	12.7635	16.4671	17.7227		HD59	1.19846	16.1067	11.6518	15.6511
HB62	0	0.230017	0.302899	1.11111	0.554097	0.630087	2.2508	2.03562	2.33463	0	0	0		HB62	0.177639	0.765098	2.20702	0
HA20	7.12556	5.52632	5.42245	14.2218	16.3885	13.4095	29.7493	31.1554	28.0236	15.2482	19.8402	32.973		HA20	6.02477	14.6733	29.6428	22.6871
CBMs percent of the total extracellular peptide counts in each replicate of the treatment, per 0.1µg/µl of analyzed peptides														Average of CBMs percent of the total extracellular peptide counts in each replicate of the treatment, per 0.1µg/µl of analyzed peptides								Average of CBMs percent of the total extracellular peptide counts in each replicate of the treatment, per 0.1µg/µl of analyzed peptides
Isolate	R2A_A	R2A_B	R2A_C	Avena_A	Avena_B	Avena_C	Xylan_A	Xylan_B	Xylan_C	Cellulose_A	Cellulose_B	Cellulose_C		Isolate	R2A	Avena	Xylan	Cellulose				Respoinse group	R2A	Avena	Xylan	Cellulose
HA13	0.234731	0.224582	0.188391	0	0	0	0	0	0	0	0	0		HA13	0.215902	0	0	0				rhizosphere bacteria	0.0888234	0	0	0
HA56	0.0275619	0.0167252	0.0276671	0	0	0	0	0	0	0	0	0		HA56	0.0239847	0	0	0				bulk soil bacteria	2.667	1.94452	4.51511	0.50158
HD25	0.0438308	0.0550843	0.0684073	0	0	0	0	0	0	0	0	0		HD25	0.0557741	0	0	0
HD17	0.0630146	0.0513171	0.0645682	0	0	0	0	0	0	0	0	0		HD17	0.0596333	0	0	0
HD82	6.78466	8.96835	10.4754	7.97739	5.25203	7.92103	15.6212	17.9057	18.9772	1.33929	3.54331	1.13636		HD82	8.74279	7.05015	17.5013	2.00632
HD59	0	0	0	0	0	0	0	0	0	0	0	0		HD59	0	0	0	0
HB62	0.69735	0.40253	0.605798	0.47619	0.174978	0.315043	0	0	0	0	0	0		HB62	0.56856	0.322071	0	0
HA20	1.48737	1.60526	0.977301	0.468384	0.328317	0.420926	0.593668	0.451527	0.632111	0	0	0		HA20	1.35665	0.405876	0.559102	0
	Rhizosphere bacteria
	Bulk soil bacteria
*Percent of CAZy, GHs and CBMs has been calculated by dividing peptide counts for CAZy, GH or CBM by the total number of extracellular peptides identified in each replicate and multiplying by 100
