## Supplementary material for "Metabolic traits and the niche of bulk soil bacteria in a Mediterranean grassland": Table S3

### Sheet: Activities of GHs and CBMs
CAZy Family	Known Activities	Monomer-rich	Root litter	Xylan	Cellulose	Group	Gene product name	Strain
CBM6	Binds on β-1,4-xylan and amorphous cellulose, β-1,3-glucan, β-1,3-1,4-glucan, and β-1,4-glucan					bulk soil bacteria	Glucose/arabinose dehydrogenase	HD82
CBM11	Binds on β-1,4-glucan and β-1,3-1,4-mixed linked glucans					bulk soil bacteria	beta-glucosidase	HD82
CBM32	Binds galactose, lactose, polygalacturonic acid,β-D-galactosyl-1,4-β-D-N-acetylglucosamine					bulk soil bacteria	beta-glucosidase, alpha-1,2-mannosidase	HD82
CBM48	Binds glycogen and appended to GH13					Both	glycogen operon protein, 1,4-alpha-glucan branching enzyme	HA13, HA56, HD25, HD17, HB62
CBM56	Binds β-1,3-glucan					bulk soil bacteria	Chitobiase/beta-hexosaminidase C-terminal domain-containing protein	HD82
CBM57	Binds on maltose (Glcα1-4Glc), maltotriose, maltotetraose and maltoheptaose, nigerose (Glcα1-3Glc), kojibiose (Glcα1-2Glc), cellobiose (Glcβ1-4Glc), isomaltose [(Glcα1-6Glc)					bulk soil bacteria	PKD domain-containing protein	HA20
CBM66	Derived from exo-acting β-fructosidase, targets the terminal fructoside residue of fructans					rhizosphere bacteria	Pimeloyl-ACP methyl ester carboxylesterase	HD17
CBM67	Binds on L-rhamnose and appended to α-L-rhamnosidase					bulk soil bacteria	Ig-like domain (group 3)	HA20
GH1	β-glucosidase, β-galactosidase, β-mannosidase, β-xylosidase, β-glucuronidase, β-D-fucosidase					bulk soil bacteria	beta-glucosidase	HA20
GH2	β-galactosidase, β-mannosidase, β-glucuronidase, α-L-arabinofuranosidase, β-glucosidase, exo-β-glucosaminidase					bulk soil bacteria	beta-glucuronidase, glycosyl hydrolases family 2,	HD82, HD59
GH3	β-glucosidase, xylan 1,4-β-xylosidase, β-glucosylceramidase, β-N-acetylhexosaminidase, α-L-arabinofuranosidase,exo-1,3-1,4-glucanase,					Both	beta-N-acetylhexosaminidase, beta-glucosidase	HA13, HA56, HD25, HD82, HD59, HA20
GH5	endo-β-1,4-glucanase / cellulase, endo-β-1,4-xylanase, β-glucosidase, β-mannosidase, glucan β-1,3-glucosidase					Both	Endoglucanase, endo-beta-mannanase, endoglycosylceramidase	HD25, HD82, HA20
GH6	endoglucanase, cellobiohydrolase, lichenase / endo-β-1,3-1,4-glucanase					rhizosphere bacteria	endoglucanase	HD25
GH13	α-amylase, pullulanase, trehalose-6-phosphate hydrolase, oligo-α-glucosidase					Both	Alpha-glucosidase, maltokinase, maltooligosyl trehalose synthase (EC 5.4.99.15), alpha-1,4-glucan:maltose-1-phosphate maltosyltransferase,methylated-DNA-[protein]-cysteine S-methyltransferase, (1->4)-alpha-D-glucan 1-alpha-D-glucosylmutase, trehalose synthase, maltose alpha-D-glucosyltransferase/ alpha-amylase	HA13, HA56, HD17, HD59, HB62, HA20
GH15	glucoamylase, glucodextranase, α,α-trehalase, dextran dextrinase					Both	Glucoamylase, Pimeloyl-ACP methyl ester carboxylesterase, predicted metal-dependent hydrolase, TIM-barrel fold, 2-keto-4-pentenoate hydratase/2-oxohepta-3-ene-1,7-dioic acid hydratase (catechol pathway), glucan 1,4-alpha-glucosidase	HD17, HD82, HD59
GH16	xyloglucan:xyloglucosyltransferase; keratan-sulfate endo-1,4-β-galactosidase					Both	Beta-glucanase, endo-1,3-1,4-beta-glycanase ExoK, FAD/FMN-containing dehydrogenase, Chitobiase/beta-hexosaminidase	HA56, HD25, HD17, HD82, HD59
GH17	glucan endo-1,3-β-glucosidase, licheninase, ABA-specific β-glucosidase, β-1,3-glucanosyltransglycosylase					rhizosphere bacteria	Fumarylacetoacetate (FAA) hydrolase family protein, citronellol/citronellal dehydrogenase	HD17
GH20	β-hexosaminidase, lacto-N-biosidase, β-1,6-N-acetylglucosaminidase, β-6-SO3-N-acetylglucosaminidase					bulk soil bacteria	Hexosaminidase	HD82, HD59
GH23	chitinase, peptidoglycan lyase, lysozyme type G, peptidoglycan lytic transglycosylase					Both	3-methylcrotonyl-CoA carboxylase alpha subunit, peptidase family M23, Soluble lytic murein transglycosylase and related regulatory proteins (some contain LysM/invasin domains),	HD17, HD82, HD59, HA13
GH24	lysozyme (Inverting)					rhizosphere bacteria	electron-transferring-flavoprotein dehydrogenase	HD17
GH25	lysozyme (Retaining (inferred))					rhizosphere bacteria	Pimeloyl-ACP methyl ester carboxylesterase	HD17
GH36	α-galactosidase, α-N-acetylgalactosaminidase, stachyose synthase, raffinose synthase					bulk soil bacteria	alpha-galactosidase	HA20
GH39	β-glucosidase, β-galactosidase, β-xylosidase, α-L-iduronidase					Both	Cellulase (glycosyl hydrolase family 5), Beta-glucosidase/6-phospho-beta-glucosidase/beta-galactosidase, endo-1,4-beta-xylanase	HA13, HD82, HD59
GH42	β-galactosidase, α-L-arabinopyranosidase					bulk soil bacteria	beta-galactosidase	HA20
GH43	β-xylosidase, α-L-arabinofuranosidase, xylanase; α-1,2-L-arabinofuranosidase; exo-α-1,5-L-arabinofuranosidase; exo-α-1,5-L-arabinanase; β-1,3-xylosidase; exo-α-1,5-L-arabinanase; endo-α-1,5-L-arabinanase; exo-β-1,3-galactanase; β-D-galactofuranosidase					bulk soil bacteria	Beta-xylosidase	HB62
GH55	exo-β-1,3-glucanase, endo-β-1,3-glucanase					bulk soil bacteria	hypothetical protein	HD82
GH65	α,α-trehalase, maltose phosphorylase, trehalose phosphorylase, kojibiose phosphorylase, trehalose-6-phosphate phosphorylase, 3-O-α-glucopyranosyl-L-rhamnose phosphorylase,2-O-α-glucopyranosylglycerol: phosphate β-glucosyltransferase; α-glucosyl-1,2-β-galactosyl-L-hydroxylysine α-glucosidase; 1,3-Î±-oligoglucan phosphorylase					bulk soil bacteria	alpha,alpha-trehalose phosphorylase,	HD59
GH73	mannosyl-glycoprotein endo-β-N-acetylglucosaminidase, lysozyme, peptidoglycan hydrolase with endo-β-N-acetylglucosaminidase specificity					rhizosphere bacteria	type VI secretion system protein ImpG	HD17
GH76	α-1,6-mannanase, α-glucosidase					Both	Predicted alpha-1,6-mannanase, predicted glycosyl hydrolase,	HD25, HD59
GH77	amylomaltase or 4-α-glucanotransferase					Both	4-alpha-glucanotransferase, 4-alpha-glucanotransferase	HA13, HB62
GH78	α-L-rhamnosidase, rhamnogalacturonan α-L-rhamnohydrolase, L-Rhap-α-1,3-D-Apif -specific α-1,3-L-rhamnosidase					bulk soil bacteria	Ig-like domain (group 3)	HA20
GH92	mannosyl-oligosaccharide α-1,2-mannosidase, mannosyl-oligosaccharide α-1,3-mannosidase, mannosyl-oligosaccharide α-1,6-mannosidase, α-mannosidase, α-1,2-mannosidase, mannosyl-1-phosphodiester α-1,P-mannosidase					bulk soil bacteria	alpha-1,2-mannosidase, putative	HD82
GH97	glucoamylase, α-glucosidase, α-galactosidase					bulk soil bacteria	alpha-glucosidase	HD82
GH102	peptidoglycan lytic transglycosylase					rhizosphere bacteria	membrane-bound lytic murein transglycosylase A	HA13, HD17
GH103	peptidoglycan lytic transglycosylase					rhizosphere bacteria	membrane-bound lytic murein transglycosylase A	HA13, HA56, HD17
GH106	α-L-rhamnosidase, rhamnogalacturonan α-L-rhamnohydrolase					bulk soil bacteria	Glycosyl hydrolases family 2, sugar binding domain	HA20
GH139	α-2-O-Me-L-fucosidase					bulk soil bacteria	Concanavalin A-like lectin/glucanases superfamily protein	HD82
Comparison of carbohydrate active enzymes (GHs and CBMs) secreted by bulks soil and rhizosphere bacteria on four different media types.

### Sheet: Richness of GHs and CBMs
Richness of GH and CBM families on different media
Isolate	Group	Monomer-rich_A	Monomer-rich_B	Monomer-rich_C	Root_litter_A	Root_litter_B	Root_litter_C	Xylan_A	Xylan_B	Xylan_C	Cellulose_A	Cellulose_B	Cellulose_C
HA13	rhizosphere bacteria	4*	4	4	0	0	0	1	1	1	0	0	0
HA56	rhizosphere bacteria	4	4	4	0	0	1	1	1	1	1	0	1
HD25	rhizosphere bacteria	3	3	3	0	0	0	1	0	0	0	0	0
HD17	rhizosphere bacteria	5	5	4	0	0	0	0	0	0	0	0	0
HD82	bulk soil bacteria	11	12	12	8	11	13	12	12	12	2	2	2
HD59	bulk soil bacteria	2	3	2	7	7	3	5	5	5	4	4	4
HB62	bulk soil bacteria	1	1	1	2	3	3	1	1	1	0	0	0
HA20	bulk soil bacteria	11	10	10	8	7	8	5	5	6	1	2	1
*Number represents number of uniques GHs and CBMs detected in each medium
A,B,C are biological replicates
