## Supplementary material for "Metabolic traits and the niche of bulk soil bacteria in a Mediterranean grassland": Table S4

### Sheet: Sheet1
Number of proteins identified in total extracellular protein pool
isolate	compartment	monomer-rich rep A	monomer-rich rep B	monomer-rich rep C	root litter rep A	root litter rep B	root litter rep C	xylan rep A	xylan rep B	xylan rep C	cellulose rep A	cellulose rep B	cellulose rep C
HA13	Rhizo	1995	1965	2000	81	247	101	706	458	730	468	239	54
HA56	Rhizo	1762	1714	1746	277	533	283	476	416	516	1149	820	1086
HD25	Rhizo	573	591	590	9	13	9	15	69	19	70	68	69
HD17	Rhizo	2533	2457	2545	187	194	60	83	47	36	78	62	103
HD82	Bulk	65	105	44	144	259	337	138	142	153	24	30	32
HD59	Bulk	304	706	687	237	226	25	329	301	437	114	120	111
HB62	Bulk	80	197	233	101	398	417	50	53	46	23	9	33
HA20	Bulk	273	301	279	328	299	311	200	232	183	34	105	34
Number of proteins identified in CAZy protein pool
isolate	compartment	monomer-rich rep A	monomer-rich rep B	monomer-rich rep C	root litter rep A	root litter rep B	root litter rep C	xylan rep A	xylan rep B	xylan rep C	cellulose rep A	cellulose rep B	cellulose rep C
HA13	Rhizo	42	38	42	0	0	0	5	0	7	1	0	0
HA56	Rhizo	20	19	20	1	1	2	2	1	2	4	2	4
HD25	Rhizo	25	30	27	0	0	0	0	5	0	0	0	0
HD17	Rhizo	41	41	36	4	3	2	2	1	0	2	2	2
HD82	Bulk	11	14	11	10	16	22	13	14	15	2	2	2
HD59	Bulk	5	15	13	16	16	4	11	12	13	6	8	8
HB62	Bulk	2	6	7	4	14	14	1	1	1	0	0	0
HA20	Bulk	18	17	17	15	12	14	9	9	10	4	5	4
Number of GH and CBM proteins with signal peptides
isolate	compartment	monomer-rich rep A	monomer-rich rep B	monomer-rich rep C	root litter rep A	root litter rep B	root litter rep C	xylan rep A	xylan rep B	xylan rep C	cellulose rep A	cellulose rep B	cellulose rep C
HA13	Rhizo	7	7	6	0	0	0	2	0	3	0	0	0
HA56	Rhizo	3	3	3	0	0	0	0	0	0	1	0	1
HD25	Rhizo	4	4	4	0	0	0	0	2	0	0	0	0
HD17	Rhizo	6	6	4	0	0	0	0	0	0	0	0	0
HD82	Bulk	10	13	10	8	12	17	13	14	14	2	2	2
HD59	Bulk	2	5	4	14	14	4	10	10	10	6	8	8
HB62	Bulk	0	0	0	1	1	1	1	1	1	0	0	0
HA20	Bulk	6	7	7	6	6	6	6	6	6	4	4	4
	Rhizosphere bacteria
	Bulk soil bacteria
